# Yeast population dynamics in Brazilian bioethanol production

**DOI:** 10.1101/2022.10.31.514616

**Authors:** Artur Rego-Costa, I-Ting Huang, Michael M. Desai, Andreas K. Gombert

## Abstract

The large scale and non-aseptic fermentation of sugarcane feedstocks into fuel ethanol in biorefineries represents a unique ecological niche, in which the yeast *Saccharomyces cerevisiae* is the predominant organism. Several factors, such as sugarcane variety, process design, and operating and weather conditions, make each of the ∼400 industrial units currently operating in Brazil a unique ecosystem. Here, we track yeast population dynamics in two different biorefineries through two production seasons (April to November of 2018 and 2019), using a novel statistical framework on a combination of metagenomic and clonal sequencing data. We find that variation from season to season in one biorefinery is small compared to the differences between the two units. In one biorefinery, all lineages present during the entire production period derive from one of the starter strains, while in the other, invading lineages took over the population and displaced the starter strain. However, despite the presence of invading lineages and the non-aseptic nature of the process, all yeast clones we isolated are phylogenetically related to other previously sequenced bioethanol yeast strains, indicating a common origin from this industrial niche. Despite the substantial changes observed in yeast populations through time in each biorefinery, key process indicators remained quite stable through both production seasons, suggesting that the process is robust to the details of these population dynamics.
