## Supplemental Data 1 for "Yeast population dynamics in Brazilian bioethanol production": supp_table_1-4.xlsx

### Sheet: ST1 - Collected samples
Supplementary Table 1. List of whole-population samples collected and sequenced.
Days in season are based on the approximate start dates of the sugarcane crushing season at each site:
	Site A 2018: 2018-4-1
	Site A 2019: 2019-4-11
	Site B 2018: 2018-4-18
	Site B 2019: 2019-4-17
	Collection date				Days in sampling	Days in season
Site	Year	Month	Day	Sample code
A	2018	4	1	UIR_2018_1	1	1
A	2018	4	8	UIR_2018_8	8	8
A	2018	4	13	UIR_2018_13	13	13
A	2018	4	27	UIR_2018_27	27	27
A	2018	5	8	UIR_2018_38	38	38
A	2018	5	21	UIR_2018_51	51	51
A	2018	6	4	UIR_2018_65	65	65
A	2018	6	16	UIR_2018_77	77	77
A	2018	7	1	UIR_2018_92	92	92
A	2018	7	16	UIR_2018_107	107	107
A	2018	7	28	UIR_2018_119	119	119
A	2018	8	12	UIR_2018_134	134	134
A	2018	8	28	UIR_2018_150	150	150
A	2018	9	10	UIR_2018_163	163	163
A	2018	9	21	UIR_2018_174	174	174
A	2019	5	3	UIR_2019_1	1	23
A	2019	5	10	UIR_2019_8	8	30
A	2019	5	15	UIR_2019_13	13	35
A	2019	5	29	UIR_2019_27	27	49
A	2019	6	9	UIR_2019_38	38	60
A	2019	6	22	UIR_2019_51	51	73
A	2019	7	6	UIR_2019_65	65	87
A	2019	7	18	UIR_2019_77	77	99
A	2019	8	2	UIR_2019_92	92	114
A	2019	8	17	UIR_2019_107	107	129
A	2019	8	29	UIR_2019_119	119	141
A	2019	9	13	UIR_2019_134	134	156
A	2019	9	29	UIR_2019_150	150	172
A	2019	10	12	UIR_2019_163	163	185
A	2019	10	23	UIR_2019_174	174	196
B	2018	5	3	UCP_2018_1	1	16
B	2018	5	9	UCP_2018_7	7	22
B	2018	5	11	UCP_2018_9	9	24
B	2018	5	23	UCP_2018_21	21	36
B	2018	6	1	UCP_2018_30	30	45
B	2018	6	11	UCP_2018_40	40	55
B	2018	6	22	UCP_2018_51	51	66
B	2018	7	2	UCP_2018_61	61	76
B	2018	7	12	UCP_2018_71	71	86
B	2018	7	23	UCP_2018_82	82	97
B	2018	8	2	UCP_2018_92	92	107
B	2018	8	12	UCP_2018_102	102	117
B	2018	8	24	UCP_2018_114	114	129
B	2018	9	11	UCP_2018_132	132	147
B	2018	10	1	UCP_2018_152	152	167
B	2018	10	12	UCP_2018_163	163	178
B	2018	10	23	UCP_2018_174	174	189
B	2018	11	15	UCP_2018_197	197	212
B	2018	11	28	UCP_2018_210	210	225
B	2018	12	2	UCP_2018_214	214	229
B	2018	12	5	UCP_2018_217	217	232
B	2019	4	26	UCP_2019_1	1	10
B	2019	4	30	UCP_2019_5	5	14
B	2019	5	8	UCP_2019_13	13	22
B	2019	5	23	UCP_2019_28	28	37
B	2019	6	4	UCP_2019_40	40	49
B	2019	6	18	UCP_2019_54	54	63
B	2019	7	1	UCP_2019_67	67	76
B	2019	7	15	UCP_2019_81	81	90
B	2019	7	29	UCP_2019_95	95	104
B	2019	8	12	UCP_2019_109	109	118
B	2019	8	26	UCP_2019_123	123	132
B	2019	9	9	UCP_2019_137	137	146
B	2019	9	23	UCP_2019_151	151	160
B	2019	10	14	UCP_2019_172	172	181
B	2019	10	26	UCP_2019_184	184	193

### Sheet: ST2 - Isolates
Supplementary Table 2. List of clonal strains isolated and sequenced from collected whole-population samples.
Strain ploidy was assessed from the distribution of allele frequencies, as described in the Methods, and only reflects the majority of each strain's genome: i.e. strains may still have regions of aneuploidy or carry other major structural variation.
Isolate code	Pretty label	Site	Year	Source sample code	Replicate	Ploidy	Notes
UIR1a	A18:1(a)	A	2018	UIR_2018_1	a	2
UIR1b	A18:1(b)	A	2018	UIR_2018_1	b	2
UIR1c	A18:1(c)	A	2018	UIR_2018_1	c	2
UIR3a	A18:3(a)	A	2018	UIR_2018_3	a	2
UIR3b	A18:3(b)	A	2018	UIR_2018_3	b	2
UIR3c	A18:3(c)	A	2018	UIR_2018_3	c	3
UIR7a	A18:7(a)	A	2018	UIR_2018_7	a	3
UIR7b	A18:7(b)	A	2018	UIR_2018_7	b	2
UIR9a	A18:9(a)	A	2018	UIR_2018_9	a	2
UIR9b	A18:9(b)	A	2018	UIR_2018_9	b	3
UIR9c	A18:9(c)	A	2018	UIR_2018_9	c	2
UIR17a	A18:17(a)	A	2018	UIR_2018_17	a	3
UIR17b	A18:17(b)	A	2018	UIR_2018_17	b	2
UIR17c	A18:17(c)	A	2018	UIR_2018_17	c	3
UIR27a	A18:27(a)	A	2018	UIR_2018_27	a	2
UIR27b	A18:27(b)	A	2018	UIR_2018_27	b	3
UIR27c	A18:27(c)	A	2018	UIR_2018_27	c	2
UIR47a	A18:47(a)	A	2018	UIR_2018_47	a	2
UIR47b	A18:47(b)	A	2018	UIR_2018_47	b	2
UIR47c	A18:47(c)	A	2018	UIR_2018_47	c	3
UIR57a	A18:57(a)	A	2018	UIR_2018_57	a	3
UIR57b	A18:57(b)	A	2018	UIR_2018_57	b	3
UIR57c	A18:57(c)	A	2018	UIR_2018_57	c	2
UIR109a	A18:109(a)	A	2018	UIR_2018_109	a	3
UIR109b	A18:109(b)	A	2018	UIR_2018_109	b	3
UIR109c	A18:109(c)	A	2018	UIR_2018_109	c	NA	Excluded due to low coverage and unclear ploidy.
UIR167a	A18:167(a)	A	2018	UIR_2018_167	a	2
UIR167b	A18:167(b)	A	2018	UIR_2018_167	b	2
UIR167c	A18:167(c)	A	2018	UIR_2018_167	c	3
UIR217c	A18:217(c)	A	2018	UIR_2018_217	c	3
UIR217d	A18:217(d)	A	2018	UIR_2018_217	d	3
UIR227a	A18:227(a)	A	2018	UIR_2018_227	a	3
UIR227b	A18:227(b)	A	2018	UIR_2018_227	b	3
UIR227c	A18:227(c)	A	2018	UIR_2018_227	c	3
UIR1a_2019	A19:1(a)	A	2019	UIR_2019_1	a	3
UIR1b_2019	A19:1(b)	A	2019	UIR_2019_1	b	3
UIR1c_2019	A19:1(c)	A	2019	UIR_2019_1	c	3
UIR8a_2019	A19:8(a)	A	2019	UIR_2019_8	a	2
UIR8b_2019	A19:8(b)	A	2019	UIR_2019_8	b	2
UIR8c_2019	A19:8(c)	A	2019	UIR_2019_8	c	3
UIR13a_2019	A19:13(a)	A	2019	UIR_2019_13	a	2
UIR13b_2019	A19:13(b)	A	2019	UIR_2019_13	b	2
UIR27a_2019	A19:27(a)	A	2019	UIR_2019_27	a	2
UIR27b_2019	A19:27(b)	A	2019	UIR_2019_27	b	3
UIR38a_2019	A19:38(a)	A	2019	UIR_2019_38	a	3
UIR38b_2019	A19:38(b)	A	2019	UIR_2019_38	b	3
UIR51a_2019	A19:51(a)	A	2019	UIR_2019_51	a	3
UIR51b_2019	A19:51(b)	A	2019	UIR_2019_51	b	3
UIR65a_2019	A19:65(a)	A	2019	UIR_2019_65	a	3
UIR65b_2019	A19:65(b)	A	2019	UIR_2019_65	b	3
UIR77a_2019	A19:77(a)	A	2019	UIR_2019_77	a	2
UIR77b_2019	A19:77(b)	A	2019	UIR_2019_77	b	3
UIR92a_2019	A19:92(a)	A	2019	UIR_2019_92	a	2
UIR92b_2019	A19:92(b)	A	2019	UIR_2019_92	b	2
UIR107a_2019	A19:107(a)	A	2019	UIR_2019_107	a	2
UIR107b_2019	A19:107(b)	A	2019	UIR_2019_107	b	3
UIR134a_2019	A19:134(a)	A	2019	UIR_2019_134	a	3
UIR134b_2019	A19:134(b)	A	2019	UIR_2019_134	b	3	Excluded due to low coverage
UIR150a_2019	A19:150(a)	A	2019	UIR_2019_150	a	2
UIR150b_2019	A19:150(b)	A	2019	UIR_2019_150	b	3
UIR163a_2019	A19:163(a)	A	2019	UIR_2019_163	a	3
UIR163b_2019	A19:163(b)	A	2019	UIR_2019_163	b	3
UIR174a_2019	A19:174(a)	A	2019	UIR_2019_174	a	3
UIR174b_2019	A19:174(b)	A	2019	UIR_2019_174	b	3
UIR174c_2019	A19:174(c)	A	2019	UIR_2019_174	c	3
UCP1a	B18:1(a)	B	2018	UCP_2018_1	a	2
UCP1b	B18:1(b)	B	2018	UCP_2018_1	b	2
UCP1c	B18:1(c)	B	2018	UCP_2018_1	c	2
UCP7a	B18:7(a)	B	2018	UCP_2018_7	a	2
UCP7b	B18:7(b)	B	2018	UCP_2018_7	b	2
UCP9a	B18:9(a)	B	2018	UCP_2018_9	a	2
UCP9b	B18:9(b)	B	2018	UCP_2018_9	b	2
UCP9c	B18:9(c)	B	2018	UCP_2018_9	c	2
UCP27a	B18:27(a)	B	2018	UCP_2018_27	a	2
UCP27b	B18:27(b)	B	2018	UCP_2018_27	b	2
UCP27c	B18:27(c)	B	2018	UCP_2018_27	c	2
UCP47a	B18:47(a)	B	2018	UCP_2018_47	a	2
UCP47b	B18:47(b)	B	2018	UCP_2018_47	b	2
UCP47c	B18:47(c)	B	2018	UCP_2018_47	c	2
UCP57a	B18:57(a)	B	2018	UCP_2018_57	a	2
UCP57b	B18:57(b)	B	2018	UCP_2018_57	b	3
UCP57c	B18:57(c)	B	2018	UCP_2018_57	c	2
UCP77a	B18:77(a)	B	2018	UCP_2018_77	a	2
UCP77b	B18:77(b)	B	2018	UCP_2018_77	b	2
UCP77c	B18:77(c)	B	2018	UCP_2018_77	c	2
UCP87a	B18:87(a)	B	2018	UCP_2018_87	a	2
UCP87b	B18:87(b)	B	2018	UCP_2018_87	b	3
UCP87c	B18:87(c)	B	2018	UCP_2018_87	c	3
UCP109a	B18:109(a)	B	2018	UCP_2018_109	a	2
UCP109b	B18:109(b)	B	2018	UCP_2018_109	b	3
UCP109c	B18:109(c)	B	2018	UCP_2018_109	c	3
UCP147a	B18:147(a)	B	2018	UCP_2018_147	a	3
UCP147b	B18:147(b)	B	2018	UCP_2018_147	b	3
UCP147c	B18:147(c)	B	2018	UCP_2018_147	c	2
UCP167a	B18:167(a)	B	2018	UCP_2018_167	a	2
UCP167b	B18:167(b)	B	2018	UCP_2018_167	b	3
UCP167c	B18:167(c)	B	2018	UCP_2018_167	c	3
UCP197a	B18:197(a)	B	2018	UCP_2018_197	a	3
UCP197b	B18:197(b)	B	2018	UCP_2018_197	b	3
UCP197c	B18:197(c)	B	2018	UCP_2018_197	c	3
UCP201a	B18:201(a)	B	2018	UCP_2018_201	a	3
UCP201b	B18:201(b)	B	2018	UCP_2018_201	b	3
UCP203a	B18:203(a)	B	2018	UCP_2018_203	a	3
UCP203b	B18:203(b)	B	2018	UCP_2018_203	b	3
UCP203c	B18:203(c)	B	2018	UCP_2018_203	c	2
UCP1a_2019	B19:1(a)	B	2019	UCP_2019_1	a	2
UCP1b_2019	B19:1(b)	B	2019	UCP_2019_1	b	2
UCP1c_2019	B19:1(c)	B	2019	UCP_2019_1	c	2
UCP5a_2019	B19:5(a)	B	2019	UCP_2019_5	a	2
UCP5b_2019	B19:5(b)	B	2019	UCP_2019_5	b	2
UCP5c_2019	B19:5(c)	B	2019	UCP_2019_5	c	2
UCP13a_2019	B19:13(a)	B	2019	UCP_2019_13	a	2
UCP13b_2019	B19:13(b)	B	2019	UCP_2019_13	b	2
UCP13c_2019	B19:13(c)	B	2019	UCP_2019_13	c	2
UCP28a_2019	B19:28(a)	B	2019	UCP_2019_28	a	3
UCP28b_2019	B19:28(b)	B	2019	UCP_2019_28	b	3
UCP40a_2019	B19:40(a)	B	2019	UCP_2019_40	a	2
UCP40b_2019	B19:40(b)	B	2019	UCP_2019_40	b	2
UCP54a_2019	B19:54(a)	B	2019	UCP_2019_54	a	2
UCP54b_2019	B19:54(b)	B	2019	UCP_2019_54	b	2
UCP67a_2019	B19:67(a)	B	2019	UCP_2019_67	a	2
UCP67b_2019	B19:67(b)	B	2019	UCP_2019_67	b	2	Excluded due to low coverage
UCP81a_2019	B19:81(a)	B	2019	UCP_2019_81	a	2
UCP81b_2019	B19:81(b)	B	2019	UCP_2019_81	b	2
UCP95a_2019	B19:95(a)	B	2019	UCP_2019_95	a	2
UCP95b_2019	B19:95(b)	B	2019	UCP_2019_95	b	2
UCP109a_2019	B19:109(a)	B	2019	UCP_2019_109	a	3
UCP109b_2019	B19:109(b)	B	2019	UCP_2019_109	b	3
UCP137a_2019	B19:137(a)	B	2019	UCP_2019_137	a	3
UCP137b_2019	B19:137(b)	B	2019	UCP_2019_137	b	3
UCP151a_2019	B19:151(a)	B	2019	UCP_2019_151	a	2
UCP151b_2019	B19:151(b)	B	2019	UCP_2019_151	b	2
UCP172a_2019	B19:172(a)	B	2019	UCP_2019_172	a	3
UCP172b_2019	B19:172(b)	B	2019	UCP_2019_172	b	3
UCP184a_2019	B19:184(a)	B	2019	UCP_2019_184	a	3
UCP184b_2019	B19:184(b)	B	2019	UCP_2019_184	b	3
UCP184c_2019	B19:184(c)	B	2019	UCP_2019_184	c	3

### Sheet: ST3 - Starter strain isolates
Supplementary Table 3. List of clones isolated and sequenced from starter strain stocks.
Strain ploidy was assessed from the distribution of allele frequencies, as described in the Methods, and only reflects the majority of each strain's genome: i.e. strains may still have regions of aneuploidy or carry other major structural variation.
Isolate code	Pretty label	Replicate	Ploidy	Notes
FT-858a	*FT-858(a)	a	3
FT-858b	*FT-858(b)	b	3
FT-858c	*FT-858(c)	c	3
IRA-Da	*IRA-D(a)	a	3
IRA-Db	*IRA-D(b)	b	3
IRA-Dc	*IRA-D(c)	c	3	Excluded due to low coverage.
PE-2a	*PE-2(a)	a	2
PE-2b	*PE-2(b)	b	2
PE-2c	*PE-2(c)	c	2
SA-1a	*SA-1(a)	a	2
SA-1b	*SA-1(b)	b	2
SA-1c	*SA-1(c)	c	2

### Sheet: ST4 - Fermentation metrics
Supplementary Table 4. Site B fermentation metrics
Weekly ferementation data for Site B over the course of the 2018 and 2019 seasons. The days in sampling are calculated based on estimated fermentation season start dates as in Supplementary Table 1.
Site	Week of			Days in sampling	Ethanol Content (% v/v)	Ethanol Output (L)	Ethanol Yield (%)
	Year	Month	Day
B	2018	4	18	-14	6.99	97579	308.52
B	2018	4	25	-7	7.21	1070075	72.41
B	2018	5	2	0	9.81	2387580	93.48
B	2018	5	9	7	10.12	3423368	91.6
B	2018	5	16	14	9.84	3972860	85.45
B	2018	5	23	21	9.15	3136230	83.6
B	2018	5	30	28	9.4	2555392	78.9
B	2018	6	6	35	8.24	2906526	88.78
B	2018	6	13	42	8.91	3320135	91.44
B	2018	6	20	49	8.91	3774640	89.59
B	2018	6	27	56	9.18	4201055	91.16
B	2018	7	4	63	8.2	3346851	79.54
B	2018	7	11	70	8.24	4215490	84.8
B	2018	7	18	77	8.74	4099499	82.91
B	2018	7	25	84	9.07	3712516	86.39
B	2018	8	1	91	9.4	4151881	90.87
B	2018	8	8	98	8.23	2481830	90.2
B	2018	8	15	105	7.61	2278845	88.05
B	2018	8	22	112	8.48	3037198	85.48
B	2018	8	29	119	8.39	4072974	80.05
B	2018	9	5	126	9.01	3798022	83.84
B	2018	9	12	133	8.43	3984390	85.03
B	2018	9	19	140	8.74	3162011	80.55
B	2018	9	26	147	7.38	2249411	78.83
B	2018	10	3	154	8.54	3158356	81.86
B	2018	10	10	161	8.77	2899557	81.19
B	2018	10	17	168	7.77	2067817	85.19
B	2018	10	24	175	7.82	3083208	86.68
B	2018	10	31	182	7.08	1904551	88
B	2018	11	7	189	8.05	3368277	88.88
B	2018	11	14	196	8.6	3059714	89.75
B	2018	11	21	203	8.77	2763310	90.14
B	2018	11	28	210	7.15	1919714	78.37
B	2018	12	5	217	7.97	2580706	87.85
B	2018	12	12	224	8.16	3062559	90.91
B	2018	12	19	231	7.6	2492638	83.44
B	2018	12	26	238	7.04	2177675	84.26
B	2019	4	24	-5	7.37	1881115	94.24
B	2019	5	1	2	7.82	2743601	75.01
B	2019	5	8	9	7.47	3116353	79.05
B	2019	5	15	16	7.27	2563677	83.69
B	2019	5	22	23	6.98	1731440	90.62
B	2019	5	29	30	7.42	3119662	84.6
B	2019	6	5	37	7.44	2026987	76.39
B	2019	6	12	44	6.57	2491327	91.91
B	2019	6	19	51	7.55	3321976	93.52
B	2019	6	26	58	7.82	3443168	86.11
B	2019	7	3	65	8.2	3784580	83.38
B	2019	7	10	72	7.23	2209056	82.49
B	2019	7	17	79	8	3386884	83.81
B	2019	7	24	86	8.57	3600397	86.91
B	2019	7	31	93	7.83	3466820	89.3
B	2019	8	7	100	8.39	3699874	84.39
B	2019	8	14	107	8.08	3842806	82.7
B	2019	8	21	114	8.33	3991022	86.01
B	2019	8	28	121	8.94	3438547	86.22
B	2019	9	4	128	8	2472024	69.6
B	2019	9	11	135	8.13	3300987	85.57
B	2019	9	18	142	8.23	3525740	81.79
B	2019	9	25	149	8.58	3177803	81.32
B	2019	10	2	156	8.31	3204665	85.13
B	2019	10	9	163	7.18	3442901	83.6
B	2019	10	16	170	7.97	2729460	84.86
B	2019	10	23	177	7.84	3514336	86.46
B	2019	10	30	184	9.23	3886519	88.59
B	2019	11	6	191	8.45	3174600	98.66
B	2019	11	13	198	7.99	1752889	80.65
